# *De novo* synthesis of a conjugative system from human gut metagenomic data for targeted delivery of Cas9 antimicrobials

**DOI:** 10.1101/2023.05.10.540216

**Authors:** Thomas A. Hamilton, Benjamin R. Joris, Arina Shrestha, Tyler S. Browne, Sébastien Rodrigue, Bogumil J. Karas, Gregory B. Gloor, David R. Edgell

## Abstract

Metagenomic sequence represents an untapped source of genetic novelty, particularly for conjugative systems that could be used for plasmid-based delivery of Cas9-derived antimicrobial agents. However, unlocking the functional potential of conjugative systems purely from metagenomic sequence requires the identification of suitable candidate systems as starting scaffolds for *de novo* DNA synthesis. Here, we developed a bioinformatics approach that searches through the metagenomic ‘trash bin’ for conjugative systems present on contigs that are typically excluded from common metagenomic analysis pipelines. Using a human metagenomic gut dataset representing 2805 taxonomically distinct units, we identified 1598 contigs containing conjugative systems with a differential distribution in human cohorts. We synthesized *de novo* an entire *Citrobacter* spp. conjugative system of 54 kb and containing at least 47 genes, pCitro, and found that pCitro conjugates from *Escherichia coli* to *Citrobacter rodentium* with a 30-fold higher frequency than to *E. coli*, and is compatible with *Citrobacter* resident plasmids. Mutations in the *traV* and *traY* conjugation components of pCitro inhibited conjugation. We showed that pCitro can be re-purposed as an antimicrobial delivery agent by programming it with the TevCas9 nuclease and *Citrobacter* -specific sgRNAs to kill *C. rodentium*. Our study reveals a trove of uncharacterized conjugative systems in metagenomic data and describes an experimental framework to animate these large genetic systems as novel target-adapted delivery vectors for Cas9-based editing of bacterial genomes.
