## Supplementary material for "*De novo* synthesis of a conjugative system from human gut metagenomic data for targeted delivery of Cas9 antimicrobials": Table S4

### Sheet: Sheet1
predicted gene	position	Length of orf (aa)	predicted function	strand	start codon
nusG	1327..1866	179	transcriptional termination factor	+	ATG
hypothetical orf	2104..2781	225	NA	+	ATG
hypothetical orf	3135..3467	110	NA	+	ATG
hypothetical orf	3692..4030	112	NA	+	ATG
pili assembly chaperone	4046..5137	363	tcpQ domain-containing pilli assembly chaperone	+	ATG
pilM	5134..5574	146	thin pilus biogenesis	+	ATG
pilN	5589..7265	558	pilus formation outer membrane protein	+	ATG
pilO2	7267..8571	534	type 4b pilus protein	+	ATG
pilP	8516..9055	179	type 4 pilus biogenesis protein	+	ATG
pilB	9058..10617	519	T4SS family ATPase	+	ATG
pilR	10583..11704	373	conjugative transfer inner membrane protein	+	ATG
pilS	11673..12332	219	conjugative transfer prepillin	+	ATG
pilT	12342..12899	185	pilus assembly protein	+	ATG
prepillin peptidase	12884..13558	224	prepillin peptidase	+	ATG
pilV	13540..14778	412	shufflon system pilus tip adhesin	+	ATG
hypothetical orf	14926..15534	202	NA	+	ATG
hypothetical orf	15781..16515	244	partial identity to conjugal transfer protein traE	+	ATG
traF	16617..17825	402	conjugal outer membrane protein	+	ATG
traH	17958..18431	157	conjugal outer membrane lipoprotein;dotD homology	+	ATG
traI	18428..19234	268	IncI1 conjugal transfer gene traI; lipoprotein	+	ATG
traJ	19444..20406	320	plasmid transfer ATPase	+	ATG
hypothetical orf	20731..21270	179	NA	+	ATG
sogL/DNA primase	21501..26120	1539	DNA primase	+	ATG
traL	26138..26488	116	conjugal transfer outer membrane protein;signal peptide	+	ATG
traM	26494..27195	233	TraM/DotI family secretion protein	+	ATG
traN	27206..28189	327	conjugal transfer outer membrane membrane protein;signal peptide	+	ATG
traO	28189..29505	438	conjugal transfer inner membrane protein	+	ATG
traP	29486..30259	257	conjugal transfer inner membrane protein	+	ATG
traQ	30259..30783	174	conjugal transfer inner membrane protein	+	ATG
traR	30817..31221	134	conjugal transfer inner membrane protein	+	ATG
traT	31267..32085	272	conjugal transfer protein	+	ATG
hypothetical orf	complement(32384..33616)	410	NA	-	ATG
traU	33696..36749	1017	ATP-binding conjugal transfer protein	+	ATG
traV	36749..37318	189	conjugal transfer cytoplasmic transfer protein	+	ATG
traW	37319..38533	404	conjugal transfer outer membrane protein	+	ATG
traX	38530..39072	180	conjugal transfer inner membrane protein	+	ATG
traY	39313..41289	658	dotA homolog; conjugative transfer integral membrane protein	+	ATG
ExcA	41351..41983	210	IncI1-type surface exclusion factor	+	ATG
trbA	42293..43501	402	type 4 coupling complex protein	+	ATG
trbB	43554..44741	395	protein disulfide isomerase	+	ATG
trbC	44745..47045	766	type 4 coupling protein	+	ATG
hypothetical orf	47449..47979	176		+	ATG
relaxase/nikB	complement(48311..51010)	899	conjugative relaxase protein	-	ATG
nikA	complement(51032..51367)	111	relaxation complex protein with nikB	-	ATG
putative oriT region	51369..51584	N/A	conjugative origin of transfer	N/A	N/A
mobC	51586..51906	106	molybdopterin-guanine dinucleotide biosynthesis protein	+	ATG
hypothetical orf	complement(51986..52885)	299	NA	-	ATG
hypothetical orf	complement(53226..53657)	143	NA	-	ATG
