## Supplementary material for "*De novo* synthesis of a conjugative system from human gut metagenomic data for targeted delivery of Cas9 antimicrobials": Table S3

### Sheet: pop_mapping_samples
SRA read sample	Cohort
ERR260132	WEG		WEG = Western European
ERR260133	WEG		NAPT = North American Pre-term Infant
ERR260134	WEG		EA = East Asian
ERR260135	WEG		SA = South American
ERR260136	WEG		WA = West African
ERR260137	WEG		NAI = North American Indigenous
ERR260138	WEG		NAIBD = North American Intenstinal Bowl Disease
ERR260139	WEG		WEI = Western European Infant
ERR260140	WEG
ERR260141	WEG
ERR260142	WEG
ERR260143	WEG
ERR260144	WEG
ERR260145	WEG
ERR260146	WEG
ERR260147	WEG
ERR260148	WEG
ERR260149	WEG
ERR260150	WEG
ERR260151	WEG
ERR260152	WEG
ERR260153	WEG
ERR260154	WEG
ERR260155	WEG
ERR260156	WEG
ERR260157	WEG
ERR260158	WEG
ERR260159	WEG
ERR260160	WEG
ERR260161	WEG
ERR260162	WEG
ERR260163	WEG
ERR260164	WEG
ERR260165	WEG
ERR260166	WEG
ERR260167	WEG
ERR260168	WEG
ERR260169	WEG
ERR260170	WEG
ERR260171	WEG
ERR260172	WEG
ERR260173	WEG
ERR260174	WEG
ERR260175	WEG
ERR260176	WEG
ERR260177	WEG
ERR260178	WEG
ERR260179	WEG
ERR260180	WEG
ERR260181	WEG
ERR260182	WEG
ERR260183	WEG
ERR260184	WEG
ERR260185	WEG
ERR260186	WEG
ERR260187	WEG
ERR260188	WEG
ERR260189	WEG
ERR260190	WEG
ERR260191	WEG
ERR260192	WEG
ERR260193	WEG
ERR260194	WEG
ERR260195	WEG
ERR260196	WEG
ERR260197	WEG
ERR260198	WEG
ERR260199	WEG
ERR260200	WEG
ERR260201	WEG
ERR260202	WEG
ERR260203	WEG
ERR260204	WEG
ERR260205	WEG
ERR260206	WEG
ERR260207	WEG
ERR260208	WEG
ERR260209	WEG
ERR260210	WEG
ERR260211	WEG
ERR260214	WEG
ERR260215	WEG
ERR260216	WEG
ERR260217	WEG
ERR260218	WEG
ERR260219	WEG
ERR260220	WEG
ERR260221	WEG
ERR260222	WEG
ERR260223	WEG
ERR260224	WEG
ERR260225	WEG
ERR260226	WEG
ERR260227	WEG
ERR260228	WEG
ERR260229	WEG
ERR260230	WEG
ERR260231	WEG
ERR260232	WEG
ERR260233	WEG
SRR1761664	SA
SRR1761665	SA
SRR1761666	SA
SRR1761667	SA
SRR1761668	SA
SRR1761669	SA
SRR1761670	SA
SRR1761671	SA
SRR1761672	SA
SRR1761674	SA
SRR1761675	SA
SRR1761698	SA
SRR1761699	SA
SRR1761700	SA
SRR1761701	SA
SRR1761702	SA
SRR1761703	SA
SRR1761704	SA
SRR1761706	SA
SRR1761707	SA
SRR1761708	SA
SRR1761709	SA
SRR1761710	SA
SRR1761711	SA
SRR1761712	SA
SRR1761713	SA
SRR1761714	SA
SRR1761716	SA
SRR1761717	SA
SRR1761718	SA
SRR1761719	SA
SRR1761720	SA
SRR1761721	SA
SRR3131692	NAPT
SRR3131694	NAPT
SRR3131696	NAPT
SRR3131698	NAPT
SRR3131700	NAPT
SRR3131702	NAPT
SRR3131704	NAPT
SRR3131706	NAPT
SRR3131708	NAPT
SRR3131710	NAPT
SRR3131712	NAPT
SRR3131714	NAPT
SRR3131716	NAPT
SRR3131718	NAPT
SRR3131720	NAPT
SRR3131722	NAPT
SRR3131724	NAPT
SRR3131726	NAPT
SRR3131728	NAPT
SRR3131730	NAPT
SRR3131732	NAPT
SRR3131734	NAPT
SRR3131736	NAPT
SRR3131738	NAPT
SRR3131740	NAPT
SRR3131742	NAPT
SRR3131744	NAPT
SRR3131746	NAPT
SRR3131748	NAPT
SRR3131750	NAPT
SRR3131752	NAPT
SRR3131754	NAPT
SRR3131756	NAPT
SRR3131758	NAPT
SRR3131760	NAPT
SRR3131762	NAPT
SRR3131764	NAPT
SRR3131766	NAPT
SRR3131768	NAPT
SRR3131770	NAPT
SRR3131772	NAPT
SRR3131774	NAPT
SRR3131776	NAPT
SRR3131778	NAPT
SRR3131780	NAPT
SRR3131782	NAPT
SRR3131784	NAPT
SRR3131786	NAPT
SRR3131788	NAPT
SRR3131790	NAPT
SRR1778451	EA
SRR1778452	EA
SRR1778453	EA
SRR1778454	EA
SRR1778455	EA
SRR1778456	EA
SRR1927149	WA
SRR1929408	WA
SRR1929484	WA
SRR1929485	WA
SRR1929563	WA
SRR1929574	WA
SRR1930121	WA
SRR1930122	WA
SRR1930123	WA
SRR1930128	WA
SRR1930132	WA
SRR1930133	WA
SRR1930134	WA
SRR1930136	WA
SRR1930138	WA
SRR1930140	WA
SRR1930141	WA
SRR1930142	WA
SRR1930143	WA
SRR1930144	WA
SRR1930145	WA
SRR1930149	WA
SRR1930176	WA
SRR1930177	WA
SRR1930179	WA
SRR1930187	WA
SRR1930244	WA
SRR2912775	NAI
SRR2912776	NAI
SRR2912777	NAI
SRR2912778	NAI
SRR2912779	NAI
SRR2912780	NAI
SRR2912781	NAI
SRR2912782	NAI
SRR2912783	NAI
SRR2912784	NAI
SRR2912785	NAI
SRR2912786	NAI
SRR2912787	NAI
SRR2912788	NAI
SRR2912789	NAI
SRR2912790	NAI
SRR2912791	NAI
SRR2912792	NAI
SRR2912793	NAI
SRR2912794	NAI
SRR2912795	NAI
SRR2912796	NAI
SRR2912797	NAI
SRR2912798	NAI
SRR2912799	NAI
SRR2912800	NAI
SRR2912801	NAI
SRR2912802	NAI
SRR2912803	NAI
SRR2912804	NAI
SRR2912805	NAI
SRR2912806	NAI
SRR2912807	NAI
SRR2912809	NAI
SRR2912810	NAI
SRR2912811	NAI
SRR3131792	NAPT
SRR3131794	NAPT
SRR3131796	NAPT
SRR3131798	NAPT
SRR3131800	NAPT
SRR3131802	NAPT
SRR3131804	NAPT
SRR3131806	NAPT
SRR3131808	NAPT
SRR3131810	NAPT
SRR3131812	NAPT
SRR3131814	NAPT
SRR3131816	NAPT
SRR3131818	NAPT
SRR3131820	NAPT
SRR3131822	NAPT
SRR3131824	NAPT
SRR3131826	NAPT
SRR3131828	NAPT
SRR3131830	NAPT
SRR3131832	NAPT
SRR3131834	NAPT
SRR3131836	NAPT
SRR3131838	NAPT
SRR3131840	NAPT
SRR3131842	NAPT
SRR3131844	NAPT
SRR3131846	NAPT
SRR3131848	NAPT
SRR3131850	NAPT
SRR3131852	NAPT
SRR3131854	NAPT
SRR3131856	NAPT
SRR3131858	NAPT
SRR3131860	NAPT
SRR3131862	NAPT
SRR3131864	NAPT
SRR3131866	NAPT
SRR3131868	NAPT
SRR3131870	NAPT
SRR3131872	NAPT
SRR3131874	NAPT
SRR3131876	NAPT
SRR3131878	NAPT
SRR3131880	NAPT
SRR3131882	NAPT
SRR3131884	NAPT
SRR3131886	NAPT
SRR3131888	NAPT
SRR3131890	NAPT
SRR3131892	NAPT
SRR341581	EA
SRR341582	EA
SRR341583	EA
SRR341584	EA
SRR341585	EA
SRR341586	EA
SRR341587	EA
SRR341588	EA
SRR341589	EA
SRR341590	EA
SRR341591	EA
SRR341592	EA
SRR341593	EA
SRR341594	EA
SRR341595	EA
SRR341596	EA
SRR341597	EA
SRR341598	EA
SRR341599	EA
SRR341600	EA
SRR341601	EA
SRR341602	EA
SRR341603	EA
SRR341604	EA
SRR341605	EA
SRR341606	EA
SRR341607	EA
SRR341608	EA
SRR341609	EA
SRR341610	EA
SRR341611	EA
SRR341612	EA
SRR341613	EA
SRR341614	EA
SRR341615	EA
SRR341616	EA
SRR341617	EA
SRR341618	EA
SRR341619	EA
SRR341620	EA
SRR341621	EA
SRR341622	EA
SRR341623	EA
SRR341624	EA
SRR341625	EA
SRR341626	EA
SRR341627	EA
SRR341628	EA
SRR341629	EA
SRR341630	EA
SRR341631	EA
SRR341632	EA
SRR341633	EA
SRR341634	EA
SRR341635	EA
SRR341636	EA
SRR341637	EA
SRR341638	EA
SRR341639	EA
SRR341640	EA
SRR341641	EA
SRR341642	EA
SRR341643	EA
SRR341644	EA
SRR341645	EA
SRR341646	EA
SRR341647	EA
SRR341648	EA
SRR341649	EA
SRR341650	EA
SRR341651	EA
SRR341652	EA
SRR341653	EA
SRR341654	EA
SRR341655	EA
SRR341656	EA
SRR341657	EA
SRR341658	EA
SRR341659	EA
SRR341660	EA
SRR341661	EA
SRR341662	EA
SRR341663	EA
SRR341664	EA
SRR341665	EA
SRR341666	EA
SRR341667	EA
SRR341668	EA
SRR341669	EA
SRR341670	EA
SRR341671	EA
SRR341672	EA
SRR341673	EA
SRR341674	EA
SRR341675	EA
SRR341676	EA
SRR341677	EA
SRR341678	EA
SRR341679	EA
SRR341680	EA
SRR341681	EA
SRR341682	EA
SRR341683	EA
SRR341684	EA
SRR341685	EA
SRR341686	EA
SRR341687	EA
SRR341688	EA
SRR341689	EA
SRR341690	EA
SRR341691	EA
SRR341692	EA
SRR341693	EA
SRR341694	EA
SRR341695	EA
SRR341696	EA
SRR341697	EA
SRR341698	EA
SRR341699	EA
SRR341700	EA
SRR341701	EA
SRR341702	EA
SRR341703	EA
SRR341704	EA
SRR341705	EA
SRR341706	EA
SRR341707	EA
SRR341708	EA
SRR341709	EA
SRR341710	EA
SRR341711	EA
SRR341712	EA
SRR341713	EA
SRR341714	EA
SRR341715	EA
SRR341716	EA
SRR341717	EA
SRR341718	EA
SRR341719	EA
SRR341720	EA
SRR341721	EA
SRR341722	EA
SRR341723	EA
SRR341724	EA
SRR341725	EA
SRR413615	EA
SRR413626	EA
SRR413631	EA
SRR413632	EA
SRR413633	EA
SRR413634	EA
SRR413668	EA
SRR413669	EA
SRR413670	EA
SRR413671	EA
SRR413672	EA
SRR413724	EA
SRR413725	EA
SRR413726	EA
SRR413727	EA
SRR413730	EA
SRR413731	EA
SRR5597270	WEI
SRR5597271	WEI
SRR5597272	WEI
SRR5597273	WEI
SRR5597274	WEI
SRR5597275	WEI
SRR5597276	WEI
SRR5597277	WEI
SRR5597278	WEI
SRR5597279	WEI
SRR5597280	WEI
SRR5597281	WEI
SRR5597282	WEI
SRR5597283	WEI
SRR5597284	WEI
SRR5597285	WEI
SRR5597286	WEI
SRR5597287	WEI
SRR5597288	WEI
SRR5597289	WEI
SRR5597290	WEI
SRR5597291	WEI
SRR5597292	WEI
SRR5597293	WEI
SRR5597294	WEI
SRR5597295	WEI
SRR5597296	WEI
SRR5597297	WEI
SRR5597298	WEI
SRR5597299	WEI
SRR5597300	WEI
SRR5597301	WEI
SRR5597302	WEI
SRR5597303	WEI
SRR5597304	WEI
SRR5597305	WEI
SRR5597306	WEI
SRR5597307	WEI
SRR5597308	WEI
SRR5597309	WEI
SRR5597310	WEI
SRR5597311	WEI
SRR5597312	WEI
SRR5597313	WEI
SRR5597314	WEI
SRR5597315	WEI
SRR5597316	WEI
SRR5597317	WEI
SRR5597318	WEI
SRR5597319	WEI
SRR5597320	WEI
SRR5597321	WEI
SRR5597322	WEI
SRR5597323	WEI
SRR5597324	WEI
SRR5597325	WEI
SRR5597326	WEI
SRR5597327	WEI
SRR5597328	WEI
SRR5597329	WEI
SRR5597330	WEI
SRR5597331	WEI
SRR5597332	WEI
SRR5597333	WEI
SRR5597334	WEI
SRR5597335	WEI
SRR5597336	WEI
SRR5597337	WEI
SRR5597338	WEI
SRR5597339	WEI
SRR5597340	WEI
SRR5597341	WEI
SRR5597342	WEI
SRR5597343	WEI
SRR5597344	WEI
SRR5597345	WEI
SRR5597346	WEI
SRR5597347	WEI
SRR5597348	WEI
SRR5597349	WEI
SRR5597350	WEI
SRR5597351	WEI
SRR5597352	WEI
SRR5597353	WEI
SRR5597354	WEI
SRR5597355	WEI
SRR5597356	WEI
SRR5597357	WEI
SRR5597358	WEI
SRR5597359	WEI
SRR5597360	WEI
SRR5597361	WEI
SRR5597362	WEI
SRR5597363	WEI
SRR5597364	WEI
SRR5597365	WEI
SRR5597366	WEI
SRR5597367	WEI
SRR5597368	WEI
SRR5597369	WEI
SRR5597370	WEI
SRR5597371	WEI
SRR5597372	WEI
SRR5597373	WEI
SRR5597374	WEI
SRR5597375	WEI
SRR5597376	WEI
SRR5597377	WEI
SRR5597378	WEI
SRR5597379	WEI
SRR5597380	WEI
SRR5597381	WEI
SRR5597382	WEI
SRR5597383	WEI
SRR5597384	WEI
SRR5597385	WEI
SRR5597386	WEI
SRR5597387	WEI
SRR5597388	WEI
SRR5597389	WEI
SRR5597390	WEI
SRR5597391	WEI
SRR5597392	WEI
SRR5597393	WEI
SRR5597394	WEI
SRR5597395	WEI
SRR5597396	WEI
SRR5597397	WEI
SRR5597398	WEI
SRR5597399	WEI
SRR5597400	WEI
SRR5597401	WEI
SRR5597402	WEI
SRR5597403	WEI
SRR5597404	WEI
SRR5597405	WEI
SRR5597406	WEI
SRR5597407	WEI
SRR5597408	WEI
SRR5597409	WEI
SRR5597410	WEI
SRR5597411	WEI
SRR5597412	WEI
SRR5597413	WEI
SRR5597414	WEI
SRR5597415	WEI
SRR5597416	WEI
SRR5597417	WEI
SRR5597418	WEI
SRR5597419	WEI
SRR5597420	WEI
SRR5597421	WEI
SRR5597422	WEI
SRR5597423	WEI
SRR5597424	WEI
SRR5597425	WEI
SRR5597426	WEI
SRR5597427	WEI
SRR5597428	WEI
SRR5597429	WEI
SRR5597430	WEI
SRR5597431	WEI
SRR5597432	WEI
SRR5597433	WEI
SRR5597434	WEI
SRR5597435	WEI
SRR5597436	WEI
SRR5597437	WEI
SRR5597438	WEI
SRR5621369	WEI
SRR5621370	WEI
SRR5621371	WEI
SRR5621372	WEI
SRR5621373	WEI
SRR5621374	WEI
SRR5621375	WEI
SRR5621376	WEI
SRR5621377	WEI
SRR5621378	WEI
SRR5621379	WEI
SRR5621380	WEI
SRR5621381	WEI
SRR5621382	WEI
SRR5621383	WEI
SRR5621384	WEI
SRR5621385	WEI
SRR5621386	WEI
SRR5621387	WEI
SRR5621388	WEI
SRR5621389	WEI
SRR5621390	WEI
SRR5621391	WEI
SRR5621392	WEI
SRR5621393	WEI
SRR5621394	WEI
SRR5621395	WEI
SRR5621396	WEI
SRR5621397	WEI
SRR5621398	WEI
SRR5621399	WEI
SRR5621400	WEI
SRR5621401	WEI
SRR5621402	WEI
SRR5621403	WEI
SRR5621404	WEI
SRR5621405	WEI
SRR5621406	WEI
SRR5621407	WEI
SRR5621408	WEI
SRR5621409	WEI
SRR5621410	WEI
SRR5621411	WEI
SRR5621412	WEI
SRR5621413	WEI
SRR5621414	WEI
SRR5621415	WEI
SRR5621416	WEI
SRR5621417	WEI
SRR5621418	WEI
SRR5621419	WEI
SRR5650021	NAIBD
SRR5650022	NAIBD
SRR5650023	NAIBD
SRR5650024	NAIBD
SRR5650025	NAIBD
SRR5650026	NAIBD
SRR5650027	NAIBD
SRR5650028	NAIBD
SRR5650029	NAIBD
SRR5650030	NAIBD
SRR5650031	NAIBD
SRR5650032	NAIBD
SRR5650033	NAIBD
SRR5650034	NAIBD
SRR5650035	NAIBD
SRR5650036	NAIBD
SRR5650037	NAIBD
SRR5650038	NAIBD
SRR5650039	NAIBD
SRR5650040	NAIBD
SRR5650041	NAIBD
SRR5650042	NAIBD
SRR5650043	NAIBD
SRR5650044	NAIBD
SRR5650045	NAIBD
SRR5650046	NAIBD
SRR5650047	NAIBD
SRR5650048	NAIBD
SRR5650049	NAIBD
SRR5650050	NAIBD
SRR5650051	NAIBD
SRR5650052	NAIBD
SRR5650053	NAIBD
SRR5650054	NAIBD
SRR5650055	NAIBD
SRR5650056	NAIBD
SRR5650057	NAIBD
SRR5650058	NAIBD
SRR5650059	NAIBD
SRR5650060	NAIBD
SRR5650061	NAIBD
SRR5650062	NAIBD
SRR5650063	NAIBD
SRR5650064	NAIBD
SRR5650065	NAIBD
SRR5650066	NAIBD
SRR5650067	NAIBD
SRR5650068	NAIBD
SRR5650069	NAIBD
SRR5650070	NAIBD
SRR5650071	NAIBD
SRR5650072	NAIBD
SRR5650073	NAIBD
SRR5650074	NAIBD
SRR5650075	NAIBD
SRR5650076	NAIBD
SRR5650077	NAIBD
SRR5650078	NAIBD
SRR5650079	NAIBD
SRR5650080	NAIBD
SRR5650081	NAIBD
SRR5650082	NAIBD
SRR5650083	NAIBD
SRR5650084	NAIBD
SRR5650085	NAIBD
SRR5650086	NAIBD
SRR5650087	NAIBD
SRR5650088	NAIBD
SRR5650089	NAIBD
SRR5650090	NAIBD
SRR5650091	NAIBD
SRR5650092	NAIBD
SRR5650093	NAIBD
SRR5650094	NAIBD
SRR5650095	NAIBD
SRR5650096	NAIBD
SRR5650097	NAIBD
SRR5650098	NAIBD
SRR5650099	NAIBD
SRR5650100	NAIBD
SRR5650101	NAIBD
SRR5650102	NAIBD
SRR5650103	NAIBD
SRR5650104	NAIBD
SRR5650105	NAIBD
SRR5650106	NAIBD
SRR5650107	NAIBD
SRR5650108	NAIBD
SRR5650109	NAIBD
SRR5650110	NAIBD
SRR5650111	NAIBD
SRR5650112	NAIBD
SRR5650113	NAIBD
SRR5650114	NAIBD
SRR5650115	NAIBD
SRR5650116	NAIBD
SRR5650117	NAIBD
SRR5650118	NAIBD
SRR5650119	NAIBD
SRR5650120	NAIBD
