## Supplementary material for "*De novo* synthesis of a conjugative system from human gut metagenomic data for targeted delivery of Cas9 antimicrobials": Table S10

### Sheet: Sheet1
Strain	Notes	Source
S. cerevisiae VL6-48	MATa, his3Δ200, trpΔ1, ura3-52, ade2-101, lys2, psi + cir°
E. coli Epi300	F– λ– mcrA Δ(mrr-hsdRMS-mcrBC) Φ80dlacZΔM15 Δ(lac)X74 recA1 endA1 araD139 Δ(ara, leu)7697 galU galK rpsL (StrR) nupG' trfA dhfr	Epicentre
E. coli Epi300 (DAP-)	F– λ– mcrA Δ(mrr-hsdRMS-mcrBC) Φ80dlacZΔM15 Δ(lac)X74 recA1 endA1 araD139 Δ(ara, leu)7697 galU galK rpsL (StrR) nupG' trfA dhfr ΔDapA	Brumwell et al., 2019
C. rodentium DBS100		Dr. David Heinrichs
E. coli DBH179	NK5830 [recA−arg−/F’ lacpro+] zjc::Tn5; KanR	Dr. David Haniford (Ross et al., 2014)
One Shot™ ccdB Survival™ 2 T1R	ccdB toxin resistant E. coli for cloning with ccdB	Invitrogen
Citrobacter braakii	derived from ATCC® 43162™	Micronostyx
Citrobacter braakii	derived from ATCC® 51113™	Micronostyx
Citrobacter freundii	derived from ATCC® 43864™	Micronostyx
Citrobacter freundii	derived from ATCC® 8090™	Micronostyx
Citrobacter freundii	derived from ATCC® 8454™	Micronostyx
Citrobacter freundii	derived from NCTC 9750	Micronostyx
Citrobacter koseri	derived from ATCC® 27156™	Micronostyx
S. enterica LT2	ΔhilA::kanR	Dr. David Haniford
Citrobacter werkmanii		Dr. Emma Allen-Vercoe
Morganella morganii		Dr. Emma Allen-Vercoe
Escherichia marmotae		Dr. Emma Allen-Vercoe
Escherichia fergusonii		Dr. Emma Allen-Vercoe
Escherichia fergusonii
Plasmid	Notes	Source
pNuc-trans	Mobilizable plasmid containing inducible TevCas9 in the pACYC backbone	Hamilton et al., 2019
pNuc-cis	Conjugative plasmid containing inducible TevCas9 cloned into pTA-MOB	Hamilton et al., 2019
pAGE1.0	Multi-host shuttle vector based on the pCC1BAC vector	Brumwell et al., 2019
pDONR221	Gateway donor vector	Invitrogen
pCitro-AGE	20298 conjugative contig cloned into the pAGE1 backbone, contains deletions in the traV and traY genes	This study
pCitro-15a	20298 conjugative contig cloned into the pNuc-trans backbone (p15a origin, CenArsHis, chloramphenicol acetyl-transferase)	This study
pCitro-dest	pCitro-15a with destination cassette for gateway cloning	This study
pENTR-TC9	Inducible TevCas9 system with sgRNA golden gate cloning cassette cloned into pDONR221. To be used to recombine into pCitro-dest	This study
pCitro-TC9	Inducible TevCas9 system recombined into the destination cassette of pCitro-dest	This study
p298-ori	Origin of transfer region of pCitro-15a cloned into the pProEx-HTA backbone	This study
R64	IncI1 conjugative plasmid	Dr. Sébastien Rodrigue
pIP112	IncI1 conjugative plasmid	Dr. Sébastien Rodrigue
R69-2	IncM conjugative plasmid	Dr. Sébastien Rodrigue
pIP69	IncM conjugative plasmid	Dr. Sébastien Rodrigue
pIP113	IncN conjugative plasmid	Dr. Sébastien Rodrigue
pIP72	Inc10 conjugative plasmid	Dr. Sébastien Rodrigue
pRts1	IncT conjugative plasmid	Dr. Sébastien Rodrigue
pIP175	IncI2 conjugative plasmid	Dr. Sébastien Rodrigue
pIP55	IncA/C conjugative plasmid	Dr. Sébastien Rodrigue
pIP16a	IncC conjugative plasmid	Dr. Sébastien Rodrigue
MIP231	IncY conjugative plasmid	Dr. Sébastien Rodrigue
