## Supplementary material for "*De novo* synthesis of a conjugative system from human gut metagenomic data for targeted delivery of Cas9 antimicrobials": Table S9

### Sheet: Sheet1
Target	sgRNA spacer sequence	CRISPRHal_Score
citG	GTTTCCGCACATCTTGCAGC	1.63573
dppA	TCCACCAGGCGGTTATAGAT	0.971159
hypothetical_orf	AAGCCCGGCAATATTGCAGC	1.33971
glgA	TTCGGTAATCTCCCGCGCAT	1.30087
eptB	ATTTCATGCAAGCAAGCTCT	1.30772
ABC-transporter	GAAGCGCTGATCGAATTCGA	0.902112
bcsG	GTGGTGGTGACCGTATTTGT	1.58262
GlpG	TGAGAAATGCATAAAGGCGT	1.32981
