## Supplementary material for "*De novo* synthesis of a conjugative system from human gut metagenomic data for targeted delivery of Cas9 antimicrobials": Table S7

### Sheet: Sheet1
Location of error	nt position of error in p20298-15a	error type	impact
pilli assembly chaperone	4369	SNP	synonymous
pilN	5639	SNP	missense; Met to Ile
pilP	8924	SNP	nonsense; truncated orf
hypothetical orf	14932	SNP	missense; Val to Ile
traC	23895	SNP	missense; Asp to Asn
traT	31411	SNP	missense; His to Tyr
