## Supplementary material for "*De novo* synthesis of a conjugative system from human gut metagenomic data for targeted delivery of Cas9 antimicrobials": Table S5

### Sheet: Sheet1
Primer	Sequence (5'-3')	Notes
298-ACYC-T12R	GATCGTAAGAAGAACGCCACAGGCTTCTTGTGGAGCCCGACGATCAGTAGCGTATACAGC	reverse primer to reamplify fragment 12 of p20298-AGE to construct p20298-15a and fix traV error
298-ACYC-T2R	TTTGATTATCGGCAGCAGTTCC	reverse primer to reamplify fragment 2 of p20298-AGE to construct p20298-15a
298-ACYC-T4F	GCAGACGCATCATATGTTTGG	forward primer to reamplify fragment 4 of p20298-AGE to construct p20298-15a
298-ACYC-T7R	ATGACTGTACGGGGTTCAGC	reverse primer to reamplify fragment 7 of p20298-AGE to construct p20298-15a
298-ACYC-T8R	TTCTCGCCGTTCACTTCTTT	reverse primer to reamplify fragment 8 of p20298-AGE to construct p20298-15a
298-ACYC-T6F	GACTGGGTTGAAGGCTCTCAAGGGCATCGGTCGAGATCCTAACCATTAACCATGCGCCTG	forward primer to amplify fragment 6 of p20298-AGE with homology to the pNuc-trans backbone
298-ACYC-T1R	GTATTGGCAGCATCCCGACCACCAAGGAAGGAAATGACGTAGTCAGGTAAATAGGCCTGC	reverse primer to reamplify fragment 1 of p20298-AGE to construct p20298-15a and fix traY error
298-ACYC-T5(bb)R	TTTAGAGTCTCAGGATTCTCAGGCGCATGGTTAATGGTTAGGATCTCGACCGATGCCCTT	reverse primer to amplify pNuc-trans backbone with homology to 20298 conjugative system
298-ACYC-T3R	CACTATGGCCCGTTTAGCAT	reverse primer to reamplify fragment 3 of p20298-AGE to construct p20298-15a
298-ACYC-T4R	ATTTAAATTATAATTATTTTTATAGCACGTGATGCTCGCCGCCATTTACCTGAACGGTGA	reverse primer to amplify fragment 4 of p20298-AGE with homology to the pNuc-trans backbone
298-ACYC-T5(bb)F	AAGGTCACAGCACGCAATAAATTCACCGTTCAGGTAAATGGCGGCGAGCATCACGTGCTA	forward primer to amplify pNuc-trans backbone with homology to 20298 conjugative system
298-ACYC-T10F	AGAAGGCGGTCTTGTCTTCA	forward primer to reamplify fragment 10 of p20298-AGE to construct p20298-15a
298-ACYC-T8F	GCTTTTGCTTCTGGTCCTTG	forward primer to reamplify fragment 8 of p20298-AGE to construct p20298-15a
298-ACYC-T9R	CGCCTAAAACAGACGTGTCA	reverse primer to reamplify fragment 9 of p20298-AGE to construct p20298-15a
298-ACYC-T6R	CAGGTAAAACACGATGGTGCC	reverse primer to reamplify fragment 6 of p20298-AGE to construct p20298-15a
298-ACYC-T7F	CACCAACAACCACTGACCTG	forward primer to reamplify fragment 7 of p20298-AGE to construct p20298-15a
298-ACYC-T7R	GCTGAACCCCGTACAGTCAT	reverse primer to reamplify fragment 7 of p20298-AGE to construct p20298-15a
298-ACYC-T9F	TTGCTGTTGTCGTGAAGTCC	forward primer to reamplify fragment 9 of p20298-AGE to construct p20298-15a
298-ACYC-T10R	GTATGACCGCAACCACCTCT	reverse primer to reamplify fragment 10 of p20298-AGE to construct p20298-15a
298-ACYC-T12F	CAGGTACGCTTCATGATGATGAC	forward primer to reamplify fragment 12 of p20298-AGE to construct p20298-15a
298-ACYC-T11R	GCGTAAAAGCGTCGTAAAGC	reverse primer to reamplify fragment 11 of p20298-AGE to construct p20298-15a
298-ACYC-T11F	ACAGTCGGGAAAATCGTCAC	forward primer to reamplify fragment 11 of p20298-AGE to construct p20298-15a
298-ACYC-T1F	ACTCTCGGGCTGTATACGCTACTGATCGTCGGGCTCCACAAGAAGCCTGTGGCGTTCTTC	forward primer to reamplify fragment 1 of p20298-AGE to construct p20298-15a and fix traV error
298-ACYC-T2F	CTGACTACGTCATTTCCTTCCTTGGTGGTCGGGATGCTGCCAATACCCTTGGAAGTATGG	forward primer to reamplify fragment 2 of p20298-AGE to construct p20298-15a and fix traY error
298-ACYC-T12R-nofix	TCCTGTTGTAGTACCAGTCCC	reverse primer to amplify fragment 12 of p20298 in assembly of p20298-15a-M to maintain traV and traY errors
298-ACYC-T2F-nofix	TTCAGCGCGTTAATGAGTACC	forward primer to amplify fragment 2 of p20298 in assembly of p20298-15a-M to maintain traV and traY errors
298-ACYC-T3F	CGCTGGAGATAATCAGCACA	forward primer to reamplify fragment 3 of p20298-AGE to construct p20298-15a
298_mpx_1F	CTCCGTCCTGTAACATAACCC	forward primer for multiplex PCR screening target 1 of p20298-15a assembly
298_mpx_1R	TGGTAATGAGCCACTCATCTG	reverse primer for multiplex PCR screening target 1 of p20298-15a assembly
298_mpx_2F	GACAGAGCCATCCAGATCG	forward primer for multiplex PCR screening target 2 of p20298-15a assembly
298_mpx_2R	TTTCCGGAACCTGTTTCGC	reverse primer for multiplex PCR screening target 2 of p20298-15a assembly
298_mpx_3F	GGCATATTGTCTGGTACCACC	forward primer for multiplex PCR screening target 3 of p20298-15a assembly
298_mpx_3R	AAATCAGGGCTGCCGTCAG	reverse primer for multiplex PCR screening target 3 of p20298-15a assembly
298_mpx_4F	TTATCGGTATCGAAGGCGTG	forward primer for multiplex PCR screening target 4 of p20298-15a assembly
298_mpx_4R	ATCTTAACCGTCTCGCTTACAG	reverse primer for multiplex PCR screening target 4 of p20298-15a assembly
298-ACYC-T2F	TTTGCATTGCAGGCCTATTTACCTGACTACGTCATTTCCTTCCTTGGTGGTCGGGATGCT	forward primer to reamplify fragment 2 of p20298-AGE to construct p20298-15a
pProEx-298-oriT-rev	ACGGAGATAAGAAGAACATCATTTTGCCGATTTCGGCC	reverse primer to amplify pProEx backbone with homology to 20298 oriT fragment
298-oriT-pProEx-fwd	GGCCGAAATCGGCAAAATGATGTTCTTCTTATCTCCGTTC	forward primer to amplify 20298 oriT fragment with homology to pProEx backbone
pProEx-298-oriT-fwd	TCTGCACCATTTTATCCCGGCATCAAATTAAGCAGAAGGCC	forward primer to amplify pProEx backbone with homology to 20298 oriT fragment
298-oriT-pproex-rev	GCCTTCTGCTTAATTTGATGCCGGGATAAAATGGTGCAGA	reverse primer to amplify 20298 oriT fragment with homology to pProEx backbone
298-ACYC-T6F-new-for-dest-cassette	TTCTGGATTAGCTTTAAGCTCAG	replacement primer for 298-ACYC-T6F to allow for insertion of gateway destination cassette via yeast assembly
20298-p15a-dest frag 5R	ACTAGTAACATCGACTGATGGC	replacement primer for 298-ACYC-T5R to allow for insertion of gateway destination cassette via yeast assembly
pNuc-attB1-fwd	GGGGACAAGTTTGTACAAAAAAGCAGGCTCCTAATGTGCCTGTCAAATGGACG	forward primer to amplify arabinose inducible TevCas9 system with sgRNA cassette to build pENTR-TC9
pNuc-attB2-rev	GGGGACCACTTTGTACAAGAAAGCTGGGTCCAAAAAACCCCTCAAGACCCG	reverse primer to amplify arabinose inducible TevCas9 system with sgRNA cassette to build pENTR-TC9
cr-sgrna-citg-top	CACGGTTTCCGCACATCTTGCAGCG	forward primer to clone SpCas9 sgRNA targeting C. rodentium citG into pENTR-TC9 golden gate cassette
cr-sgrna-citg-bot	AAAACGCTGCAAGATGTGCGGAAAC	reverse primer to clone SpCas9 sgRNA targeting C. rodentium citG into pENTR-TC9 golden gate cassette
cr-sgrna-dppa-top	CACGTCCACCAGGCGGTTATAGATG	forward primer to clone SpCas9 sgRNA targeting C. rodentium dppA into pENTR-TC9 golden gate cassette
cr-sgrna-dppa-bot	AAAACATCTATAACCGCCTGGTGGA	reverse primer to clone SpCas9 sgRNA targeting C. rodentium dppA into pENTR-TC9 golden gate cassette
cr-sgrna-19070-top	CACGAAGCCCGGCAATATTGCAGCG	forward primer to clone SpCas9 sgRNA targeting C. rodentium E2R62_19070 into pENTR-TC9 golden gate cassette
cr-sgrna-19070-bot	AAAACGCTGCAATATTGCCGGGCTT	reverse primer to clone SpCas9 sgRNA targeting C. rodentium E2R62_19070 into pENTR-TC9 golden gate cassette
cr-sgrna-glga-top	CACGTTCGGTAATCTCCCGCGCATG	forward primer to clone SpCas9 sgRNA targeting C. rodentium glgA into pENTR-TC9 golden gate cassette
cr-sgrna-glga-bot	AAAACATGCGCGGGAGATTACCGAA	reverse primer to clone SpCas9 sgRNA targeting C. rodentium glgA into pENTR-TC9 golden gate cassette
cr-sgrna-eptb-top	CACGATTTCATGCAAGCAAGCTCTG	forward primer to clone SpCas9 sgRNA targeting C. rodentium eptB into pENTR-TC9 golden gate cassette
cr-sgrna-eptb-bot	AAAACAGAGCTTGCTTGCATGAAAT	reverse primer to clone SpCas9 sgRNA targeting C. rodentium eptB into pENTR-TC9 golden gate cassette
cr-sgrna-18995-top	CACGGAAGCGCTGATCGAATTCGAG	forward primer to clone SpCas9 sgRNA targeting C. rodentium E2R62_18995 into pENTR-TC9 golden gate cassette
cr-sgrna-18995-bot	AAAACTCGAATTCGATCAGCGCTTC	reverse primer to clone SpCas9 sgRNA targeting C. rodentium E2R62_18995 into pENTR-TC9 golden gate cassette
cr-sgrna-bcsg-top	CACGGTGGTGGTGACCGTATTTGTG	forward primer to clone SpCas9 sgRNA targeting C. rodentium bcsG into pENTR-TC9 golden gate cassette
cr-sgrna-bcsg-bot	AAAACACAAATACGGTCACCACCAC	reverse primer to clone SpCas9 sgRNA targeting C. rodentium bcsG into pENTR-TC9 golden gate cassette
cr-sgrna-glpg-top	CACGTGAGAAATGCATAAAGGCGTG	forward primer to clone SpCas9 sgRNA targeting C. rodentium glpG into pENTR-TC9 golden gate cassette
cr-sgrna-glpg-bot	AAAACACGCCTTTATGCATTTCTCA	reverse primer to clone SpCas9 sgRNA targeting C. rodentium glpG into pENTR-TC9 golden gate cassette
