## Supplementary material for "*De novo* synthesis of a conjugative system from human gut metagenomic data for targeted delivery of Cas9 antimicrobials": Table S6

### Sheet: Sheet1
Edgell lab Strain ID	p20298-AGE clone	Location of error	nt position of error in 20298 conjugative contig	error type
DE3490	1-1	traV	36920	deleton
		traY	41123	deletion
		hypothetical orf	20889	SNP
DE3491	1-2	traV	36920	deleton
		traY	41123	deletion
		pilli assembly chaperone	4099	insertion
DE3495	2-2	traV	36920	deleton
		traY	41123	deletion
		traY	40663	SNP
DE3496	2-3	traV	36920	deleton
		traY	41123	deletion
DE3497	2-4	traV	36920	deleton
		traY	41123	deletion
